# SMCHD1 has separable roles in chromatin architecture and gene silencing that could be targeted in disease

**DOI:** 10.1101/2021.05.12.443934

**Authors:** Andres Tapia del Fierro, Bianca den Hamer, Natasha Jansz, Kelan Chen, Tamara Beck, Hannah Vanyai, Natalia Benetti, Alexandra D Gurzau, Lucia Daxinger, Shifeng Xue, Thanh Thao Nguyen Ly, Iromi Wanigasuriya, Kelsey Breslin, Harald Oey, Yvonne Krom, Dinja van der Hoorn, Linde F Bouwman, Matthew E. Ritchie, Bruno Reversade, Fabrice Prin, Timothy Mohun, Silvère M van der Maarel, Edwina McGlinn, James M Murphy, Andrew Keniry, Jessica C de Greef, Marnie E Blewitt

## Abstract

The interplay between 3D chromatin architecture and gene silencing is incompletely understood. Here, we report a novel point mutation in the non-canonical SMC protein SMCHD1 that enhances its silencing capacity at endogenous developmental targets and at the facioscapulohumeral muscular dystrophy associated macro-array, D4Z4. Heightened SMCHD1 silencing perturbs developmental *Hox* gene activation, causing a homeotic transformation in mice. Paradoxically, the mutant SMCHD1 appears to enhance insulation against another epigenetic regulator complex, PRC2, while depleting long range chromatin interactions akin to what is observed in the absence of SMCHD1. These data suggest that SMCHD1’s role in long range chromatin interactions is not directly linked to gene silencing or insulating the chromatin, refining the model for how the different levels of SMCHD1-mediated chromatin regulation interact to bring about gene silencing in normal development and disease.
