## Supplementary Table 2 for "SMCHD1 has separable roles in chromatin architecture and gene silencing that could be targeted in disease"

Probe	Chromosome	Start	End	female-WT-rep2	female-WT-rep3	male-WT-rep1	female-MD43-rep2	male-MD43-rep1	female-MD43-rep3	MD43_mean 8som	WT_mean	LFC 8 soms	abs LFC
Hoxa6	6	52206288	52208722	1.081794977	1.03249979	0.82792294	0.944076717	-0.868939102	-0.710195959	-0.211686119	0.980739295	-1.192425415	1.192425415
Hoxd10	2	74691924	74695105	1.415218711	1.436890244	1.12748313	0.912015557	-0.868939102	0.93366009	0.325578868	1.326530695	-1.000951827	1.000951827
Hoxd13	2	74668310	74671599	2.283428907	2.752392054	2.03437376	1.802604318	1.868026495	1.419086933	1.696572661	2.356731653	-0.660158992	0.660158992
Hoxd11	2	74679557	74687016	0.392135143	0.699924529	0.871644378	-0.104286239	0.131060943	0.097158976	0.041311227	0.654568017	-0.61325679	0.61325679
Hoxc10	15	102966796	102971893	2.945733309	2.686503887	2.765557051	2.396283865	2.404079437	1.813365936	2.204576492	2.799264908	-0.594688416	0.594688416
Hoxb13	11	96194316	96197447	-3.56206131	-4.206965923	-5.346447945	-3.978755236	-3.605904818	-3.862199306	-3.815619707	-4.371824741	0.556205034	0.556205034
Hoxa9	6	52223100	52231089	6.857371807	6.784240723	6.324699879	6.811050415	6.0137043	5.991976738	6.2722435	6.655437469	-0.38319397	0.38319397
Hoxc12	15	102936757	102938609	-4.714064598	-4.206965923	-5.346447945	-5.71572113	-3.605904818	-3.862199306	-4.394608498	-4.755825996	0.361217499	0.361217499
Hoxd12	2	74675013	74677705	-4.714064598	-4.206965923	-5.346447945	-5.71572113	-3.605904818	-3.862199306	-4.394608498	-4.755825996	0.361217499	0.361217499
Hoxc11	15	102954427	102957708	-0.392136127	-0.885037959	0.090957336	-2.104286194	0.005529981	-0.125233516	-0.741329908	-0.39540562	-0.345924288	0.345924288
Hoxa13	6	52257694	52260880	1.460306525	1.404468656	1.724418402	0.586029232	1.00553	1.962229371	1.184596181	1.529731154	-0.345134974	0.345134974
Hoxa7	6	52214491	52221854	6.206123352	6.09732151	5.986707211	6.148808956	5.461977959	5.92279911	5.844528198	6.096717358	-0.252189159	0.252189159
Hoxa2	6	52162417	52164831	3.245293617	3.452831745	3.606454849	3.562986612	3.612187624	3.741015196	3.638729811	3.434860229	0.203869581	0.203869581
Hoxd3	2	74711927	74748442	4.714063168	4.67295742	4.739245892	4.966688156	4.938415527	4.741014957	4.882039547	4.708755493	0.173284054	0.173284054
Hoxa11	6	52242106	52245810	2.308303595	2.371301889	3.145405054	1.895713687	2.755551815	2.664843321	2.438702822	2.608336687	-0.169633865	0.169633865
Hoxd9	2	74697727	74700208	4.977097511	4.945036888	5.214945793	5.389751434	4.946977615	5.298232555	5.211654186	5.045693398	0.165960789	0.165960789
Hoxb9	11	96271457	96276595	8.509569168	8.601015091	8.340587616	8.558300972	8.21896553	8.252699852	8.3433218	8.48372364	-0.14040184	0.14040184
Hoxb5	11	96303336	96306121	3.245293617	2.92231679	3.463766813	3.253265858	3.189954758	3.60268712	3.348635912	3.210458994	0.138176918	0.138176918
Hoxb6	11	96292476	96301569	5.32515955	5.30258894	5.830694675	5.471768856	5.517642021	5.853953838	5.614454746	5.486147404	0.128307343	0.128307343
Hoxa10	6	52231197	52240854	3.592757225	3.679746628	4.217066288	3.369972944	4.246538162	4.238171101	3.951560736	3.829856873	0.121703863	0.121703863
Hoxb1	11	96365752	96368256	6.325921059	6.528119564	7.136472225	6.717922211	6.767684937	6.854905605	6.780170918	6.663504124	0.116666794	0.116666794
Hoxb2	11	96350525	96354012	5.564642906	5.446874142	5.775660992	5.764956951	5.534783363	5.834768772	5.711503506	5.595726013	0.115777493	0.115777493
Hoxc13	15	102921103	102928814	-1.392136216	-4.054963112	-2.387089968	-1.863278151	-3.605904818	-2.710196018	-2.726459503	-2.611396551	-0.115062952	0.115062952
Hoxb3	11	96323326	96347930	5.888119221	6.133625507	5.843102455	6.061078072	5.733450413	5.72651577	5.840347767	5.954948902	-0.114601135	0.114601135
Hoxd8	2	74704615	74707933	4.876730919	4.613922119	4.526654243	5.153958321	4.750669479	4.439551353	4.781393051	4.67243576	0.108957291	0.108957291
Hoxa1	6	52155590	52158317	5.621574402	5.755608559	5.882370949	5.7502985	5.852160454	5.974552631	5.859003544	5.753184795	0.105818748	0.105818748
Hoxd4	2	74711929	74729160	6.541882038	6.291550636	6.904903412	6.766358852	6.693303108	6.594725609	6.68479538	6.579445362	0.105350018	0.105350018
Hoxc5	15	102967443	103017429	4.465845108	4.518684387	4.967946529	4.797129154	4.517642021	4.926428795	4.747066975	4.6508255	0.096241474	0.096241474
Hoxb4	11	96318267	96321638	4.666757584	4.683129311	5.089800835	4.983176708	5.149724483	4.584424973	4.905775547	4.813229084	0.092546463	0.092546463
Hoxd1	2	74762980	74765142	5.934792519	5.7999053	5.374461174	5.967663765	5.514765263	5.838625908	5.773684978	5.703052521	0.070632458	0.070632458
Hoxc9	15	102976439	102985099	4.088990211	3.75881815	3.724418402	4.361094952	3.755551815	3.60268712	3.90644455	3.857408762	0.049035788	0.049035788
Hoxa5	6	52201754	52204587	3.514754295	3.529999733	3.305400848	3.515767097	3.366277218	3.323226929	3.401757002	3.450051546	-0.048294544	0.048294544
Hoxb7	11	96286623	96290162	3.764368296	4.079463005	3.98794961	3.957882404	3.716023207	4.024513721	3.89947319	3.943926811	-0.044453621	0.044453621
Hoxc4	15	103018934	103036852	6.604102135	6.764418125	6.604027271	6.825106621	6.551723003	6.489476204	6.622102261	6.657516003	-0.035413742	0.035413742
Hoxb8	11	96281905	96285315	6.666757584	6.848165512	7.166127682	6.894432068	6.887061119	7.004907608	6.928800106	6.89368391	0.035116196	0.035116196
Hoxc8	15	102990607	102994111	7.203225136	7.116839409	7.173243046	7.51859808	6.92113781	7.146229267	7.19532156	7.164435863	0.030885696	0.030885696
Hoxc6	15	102998257	103011881	5.670359612	5.67295742	5.489426613	5.994224072	5.473876476	5.43446207	5.634187698	5.610914707	0.023272991	0.023272991
Hoxa3	6	52169062	52213336	5.669159889	5.650669575	6.104763031	5.890581131	5.730973721	5.783659458	5.801738262	5.808197498	-0.006459236	0.006459236
Hoxa4	6	52189671	52191753	2.504028082	3.03249979	3.231819868	3.126280069	2.989042044	2.647356033	2.920892715	2.92278266	-0.001889944	0.001889944
