## Supplementary Table 3 for "SMCHD1 has separable roles in chromatin architecture and gene silencing that could be targeted in disease"

Probe	Chromosome	Start	End	Probe Strand	Feature	ID	Description	P-value (29som EdgeR 0.05)	FDR (29som EdgeR 0.05)	Log2 Fold Change (29som EdgeR 0.05)	FNP RNAseq Smchd1 MD43 male rep1	FNP RNAseq Smchd1 MD43 male rep2	FNP RNAseq Smchd1 WT female rep1	FNP RNAseq Smchd1 WT female rep2	FNP RNAseq Smchd1 MD43 merged reps	FNP RNAseq Smchd1 WT merged reps
Erbb4	1	68032186	69108059	-	Erbb4	ENSMUSG00000062209	erb-b2 receptor tyrosine kinase 4 [Source:MGI Symbol;Acc:MGI:104771]	3.39E-06	0.004088511	1.967342496	-1.169935703	-1.24710238	-0.176801205	1.324272394	-1.208518982	0.573735595
Dner	1	84369839	84696221	-	Dner	ENSMUSG00000036766	delta/notch-like EGF repeat containing [Source:MGI Symbol;Acc:MGI:2152889]	2.80E-05	0.022392467	1.376352429	-1.222593784	-1.055835009	0.111834213	0.348935157	-1.139214396	0.230384678
Lad1	1	135818598	135833342	+	Lad1	ENSMUSG00000041782	ladinin [Source:MGI Symbol;Acc:MGI:109343]	5.57E-05	0.036151834	-0.96605593	2.523429871	2.474982738	1.486460805	1.583549738	2.499206305	1.535005331
Lamc3	2	31887291	31946539	+	Lamc3	ENSMUSG00000026840	laminin gamma 3 [Source:MGI Symbol;Acc:MGI:1344394]	4.16E-05	0.029244186	1.969136715	-2.424214125	-1.989259362	-1.008358717	0.261433572	-2.206736803	-0.373462558
Tbr1	2	61802930	61814114	+	Tbr1	ENSMUSG00000035033	T-box brain gene 1 [Source:MGI Symbol;Acc:MGI:107404]	2.74E-05	0.022392467	1.647795439	-1.446126223	-1.122127771	0.762293816	-0.136727393	-1.284126997	0.312783211
Chac1	2	119351229	119354381	+	Chac1	ENSMUSG00000027313	ChaC, cation transport regulator 1 [Source:MGI Symbol;Acc:MGI:1916315]	4.74E-05	0.031967796	3.959159851	-1.090468168	-1.73106432	-0.885323286	3.541943073	-1.410766244	1.328309894
Nkx2-2	2	147177546	147194243	-	Nkx2-2	ENSMUSG00000027434	NK2 homeobox 2 [Source:MGI Symbol;Acc:MGI:97347]	2.99E-11	1.68E-07	2.824400663	-2.59485364	-2.254065275	0.41764614	0.395534635	-2.424459457	0.406590402
Nkx2-2os	2	147184083	147331681	+	Nkx2-2os	ENSMUSG00000086509	NK2 homeobox 2, opposite strand [Source:MGI Symbol;Acc:MGI:3652259]	4.54E-06	0.005276163	4.241475105	-7.04309082	-5.309291363	-1.971697211	-2.37018466	-6.17619133	-2.170940876
Bhlhe22	3	18054174	18057517	+	Bhlhe22	ENSMUSG00000025128	basic helix-loop-helix family, member e22 [Source:MGI Symbol;Acc:MGI:1930001]	2.13E-07	4.48E-04	3.308390617	-4.191378117	-4.931509972	-0.800366759	-1.407440782	-4.561444283	-1.10390377
Lhx8	3	154306294	154330659	-	Lhx8	ENSMUSG00000096225	LIM homeobox protein 8 [Source:MGI Symbol;Acc:MGI:1096343]	2.51E-06	0.003257791	1.846039057	-0.134728879	-1.208284378	1.455079794	1.163781524	-0.671506643	1.309430599
AI606473	3	154330821	154334254	+	AI606473	ENSMUSG00000093738	expressed sequence AI606473 [Source:MGI Symbol;Acc:MGI:2139767]	6.73E-13	1.13E-08	4.89841032	-4.026325226	-5.596532345	-0.313385785	0.560666859	-4.811429024	0.123640537
Pou3f2	4	22482780	22488366	-	Pou3f2	ENSMUSG00000095139	POU domain, class 3, transcription factor 2 [Source:MGI Symbol;Acc:MGI:101895]	7.19E-11	3.47E-07	1.490969539	0.9988603	1.305271149	2.607317448	2.693362474	1.152065754	2.65034008
Gm30731	4	22490548	22493126	+	Gm30731	ENSMUSG00000107859	predicted gene, 30731 [Source:MGI Symbol;Acc:MGI:5589890]	6.51E-06	0.006651304	3.822413206	-4.64620018	-2.327438593	0.325657487	0.348633617	-3.486819267	0.337145567
Dmrtb1	4	107676290	107684230	-	Dmrtb1	ENSMUSG00000028610	DMRT-like family B with proline-rich C- terminal, 1 [Source:MGI Symbol;Acc:MGI:1927125]	3.43E-05	0.02572602	2.882330179	-3.508466005	-5.248597622	-1.358462691	-0.850059569	-4.378531933	-1.10426116
Nkx6-1	5	101658139	101664996	-	Nkx6-1	ENSMUSG00000035187	NK6 homeobox 1 [Source:MGI Symbol;Acc:MGI:1206039]	4.09E-07	7.26E-04	3.223179817	-2.836614132	-5.839780331	-0.885514915	0.121694125	-4.338197231	-0.381910384
Barhl2	5	106452523	106458166	-	Barhl2	ENSMUSG00000034384	BarH like homeobox 2 [Source:MGI Symbol;Acc:MGI:1859314]	1.88E-19	6.35E-15	6.062422752	-3.397157431	-3.815361261	1.439770699	3.160834789	-3.606259346	2.300302744
Gm26872	5	106465800	106471007	-	Gm26872	ENSMUSG00000097018	predicted gene, 26872 [Source:MGI Symbol;Acc:MGI:5477366]	5.97E-12	5.03E-08	5.235426426	-5.948691845	-5.366896152	-0.543875098	-0.035471927	-5.657793999	-0.289673507
Gm28050	5	106500894	106574718	-	Gm28050	ENSMUSG00000099061	predicted gene, 28050 [Source:MGI Symbol;Acc:MGI:5547786]	2.86E-05	0.022392467	2.36245203	-1.163499117	-3.166665316	0.585966289	0.726637721	-2.165082216	0.656301975
Gm27199	5	120419659	120431767	-	Gm27199	ENSMUSG00000098649	predicted gene 27199 [Source:MGI Symbol;Acc:MGI:5521042]	1.75E-06	0.00268087	3.188628912	-2.504072905	-1.507239223	0.923464298	1.476261616	-2.005656004	1.199862957
Kcna1	6	126640397	126646384	-	Kcna1	ENSMUSG00000047976	potassium voltage-gated channel, shaker- related subfamily, member 1 [Source:MGI Symbol;Acc:MGI:96654]	5.07E-10	1.71E-06	4.419224739	-7.028741837	-4.861983299	-1.694314122	-0.893129289	-5.945362568	-1.293721676
Nr2f2	7	70351944	70366735	-	Nr2f2	ENSMUSG00000030551	nuclear receptor subfamily 2, group F, member 2 [Source:MGI Symbol;Acc:MGI:1352452]	1.15E-07	2.77E-04	0.948864341	2.672413349	2.599385738	3.434882879	3.728109837	2.635899544	3.581496239
Th	7	142892752	142931128	-	Th	ENSMUSG00000000214	tyrosine hydroxylase [Source:MGI Symbol;Acc:MGI:98735]	1.21E-05	0.011037161	1.555881023	-0.727559209	-0.730725467	0.780898035	0.882980943	-0.729142308	0.831939459
Gm26793	7	144894560	144897461	-	Gm26793	ENSMUSG00000096999	predicted gene, 26793 [Source:MGI Symbol;Acc:MGI:5477287]	3.00E-05	0.022998957	1.285610676	0.766995728	0.769498289	1.721548438	2.321581841	0.768247008	2.021565199
Fgf15	7	144896531	144900953	+	Fgf15	ENSMUSG00000031073	fibroblast growth factor 15 [Source:MGI Symbol;Acc:MGI:1096383]	5.09E-10	1.71E-06	1.397160411	2.333356619	2.532866716	3.647770643	3.99922061	2.433111668	3.823495626
Wfdc1	8	119666365	119688222	+	Wfdc1	ENSMUSG00000023336	WAP four-disulfide core domain 1 [Source:MGI Symbol;Acc:MGI:1915116]	1.87E-05	0.016188662	2.721652269	-2.071796656	-3.226965904	-0.47433418	0.741888165	-2.649381161	0.133776993
3110039I08Rik	9	41327077	41716994	+	3110039I08Rik	ENSMUSG00000074415	RIKEN cDNA 3110039I08 gene [Source:MGI Symbol;Acc:MGI:1920394]	2.12E-07	4.48E-04	1.046925068	0.346418083	0.176690727	1.111099243	1.493408442	0.26155442	1.302253842
Megf11	9	64385626	64709205	+	Megf11	ENSMUSG00000036466	multiple EGF-like-domains 11 [Source:MGI Symbol;Acc:MGI:1920951]	6.62E-09	1.72E-05	2.513493538	-3.862391233	-4.213480473	-1.815943956	-1.226011038	-4.037935734	-1.520977497
Foxb1	9	69757710	69760940	-	Foxb1	ENSMUSG00000059246	forkhead box B1 [Source:MGI Symbol;Acc:MGI:1927549]	2.43E-12	2.73E-08	6.577737808	-5.348978996	-5.919186115	-0.75151664	1.341849089	-5.634082794	0.295166224
B230323A14Rik	9	69758740	69830845	+	B230323A14Rik	ENSMUSG00000097623	RIKEN cDNA B230323A14 gene [Source:MGI Symbol;Acc:MGI:2443084]	4.03E-07	7.26E-04	7.912043095	-6.475127697	-5.893331051	-2.725661993	-0.187511459	-6.184229374	-1.456586719
Tbx18	9	87702800	87731260	-	Tbx18	ENSMUSG00000032419	T-box18 [Source:MGI Symbol;Acc:MGI:1923615]	1.38E-05	0.012210051	1.258755326	0.27549538	-0.01871947	1.172518134	1.598459005	0.128387958	1.38548851
Gm37457	9	91325416	91327848	-	Gm37457	ENSMUSG00000104286	predicted gene, 37457 [Source:MGI Symbol;Acc:MGI:5610685]	5.50E-06	0.005981813	2.6558218	-4.054467678	-2.013239622	-0.398111731	0.081144996	-3.033853531	-0.158483371
A730094K22Rik	9	91350214	91350953	-	A730094K22Rik	ENSMUSG00000102406	RIKEN cDNA A730094K22 gene [Source:MGI Symbol;Acc:MGI:2442864]	3.69E-05	0.026478544	6.428685188	-4.489331722	-3.907535315	-0.739866376	-0.231463194	-4.198433399	-0.485664785
Olig3	10	19356533	19358604	+	Olig3	ENSMUSG00000045591	oligodendrocyte transcription factor 3 [Source:MGI Symbol;Acc:MGI:2149955]	8.30E-10	2.54E-06	8.74089241	-5.974758625	-5.392961979	-1.22529304	1.124412298	-5.683860302	-0.050440371
Samd3	10	26229707	26272172	+	Samd3	ENSMUSG00000051354	sterile alpha motif domain containing 3 [Source:MGI Symbol;Acc:MGI:2685469]	2.18E-06	0.00297117	3.092758179	-4.107443333	-6.110609531	-1.679906011	-1.364148021	-5.109026432	-1.522027016
Rspo3	10	29452416	29535867	-	Rspo3	ENSMUSG00000019880	R-spondin 3 [Source:MGI Symbol;Acc:MGI:1920030]	4.72E-07	7.95E-04	1.715965986	2.427210331	2.947329521	3.673857689	4.91922617	2.687269926	4.296542168
Gm48159	10	29534717	29614471	+	Gm48159	ENSMUSG00000110831	predicted gene, 48159 [Source:MGI Symbol;Acc:MGI:6097528]	7.04E-05	0.0423824	1.973651648	0.359217227	1.147464395	1.893669844	3.302076817	0.75334084	2.597873211
Fabp7	10	57784881	57788450	+	Fabp7	ENSMUSG00000019874	fatty acid binding protein 7, brain [Source:MGI Symbol;Acc:MGI:101916]	2.26E-05	0.019046245	0.871269405	5.031754017	4.562278271	5.596560001	5.784795284	4.797016144	5.690677643
Vtn	11	78499091	78502324	+	Vtn	ENSMUSG00000017344	vitronectin [Source:MGI Symbol;Acc:MGI:98940]	5.32E-06	0.005979657	1.804556847	-1.038323522	-1.123951912	0.541216791	0.897616863	-1.081137657	0.719416857
Vsx2	12	84569762	84595457	+	Vsx2	ENSMUSG00000021239	visual system homeobox 2 [Source:MGI Symbol;Acc:MGI:88401]	1.85E-06	0.002718039	6.981142521	-6.657956123	-6.076159954	-2.686098576	-1.663122296	-6.3670578	-2.174610376
Kcnk10	12	98429437	98578310	-	Kcnk10	ENSMUSG00000033854	potassium channel, subfamily K, member 10 [Source:MGI Symbol;Acc:MGI:1919508]	2.20E-06	0.00297117	1.849493742	-2.046985149	-3.153244734	-0.534914196	-0.669817567	-2.600114822	-0.602365851
Gpr137b	13	13357620	13394014	-	Gpr137b	ENSMUSG00000021306	G protein-coupled receptor 137B [Source:MGI Symbol;Acc:MGI:1891463]	1.61E-11	1.09E-07	2.585666418	-1.708824635	-2.431882858	0.842095137	0.326651514	-2.070353746	0.584373355
Sfrp4	13	19623104	19632994	+	Sfrp4	ENSMUSG00000021319	secreted frizzled-related protein 4 [Source:MGI Symbol;Acc:MGI:892010]	6.56E-05	0.040651873	-4.026169777	-2.834889174	-2.793661118	-5.974392414	-6.313985825	-2.814275265	-6.144188881
Pitx1	13	55825051	55836192	-	Pitx1	ENSMUSG00000021506	paired-like homeodomain transcription factor 1 [Source:MGI Symbol;Acc:MGI:107374]	9.81E-06	0.009447853	-1.037118793	3.348443985	3.49620676	2.206552982	2.544487715	3.422325373	2.375520229
Gm38604	13	78123379	78183168	-	Gm38604	ENSMUSG00000114401	predicted gene, 38604 [Source:MGI Symbol;Acc:MGI:5621489]	6.63E-05	0.040651873	2.587239981	-2.483079433	-3.486245632	-0.148651555	-0.225210935	-2.984662533	-0.186931252
Foxd1	13	98354242	98359305	+	Foxd1	ENSMUSG00000078302	forkhead box D1 [Source:MGI Symbol;Acc:MGI:1347463]	1.05E-05	0.009818208	1.537250996	0.842187405	0.599070549	1.614736557	2.712674856	0.720628977	2.163705826
Gdf10	14	33923587	33937983	+	Gdf10	ENSMUSG00000021943	growth differentiation factor 10 [Source:MGI Symbol;Acc:MGI:95684]	3.75E-10	1.58E-06	2.587660313	-3.15301466	-2.986255884	-0.555552363	-0.403293043	-3.069635391	-0.479422688
Gm49154	14	48672094	48673899	-	Gm49154	ENSMUSG00000115599	predicted gene, 49154 [Source:MGI Symbol;Acc:MGI:6118573]	8.23E-06	0.008163286	5.11137104	-5.624529362	-5.194736004	-2.612029314	-0.19673571	-5.409632683	-1.404382467
Ednrb	14	103814625	103844402	-	Ednrb	ENSMUSG00000022122	endothelin receptor type B [Source:MGI Symbol;Acc:MGI:102720]	5.98E-06	0.006306652	1.265501022	0.233416945	0.109498471	1.599095702	1.285644293	0.171457708	1.442369938
Mlc1	15	88955884	88979007	-	Mlc1	ENSMUSG00000035805	megalencephalic leukoencephalopathy with subcortical cysts 1 homolog (human) [Source:MGI Symbol;Acc:MGI:2157910]	4.51E-05	0.031008992	1.315366745	0.134644091	0.453405887	1.354739189	1.825471997	0.294025004	1.590105534
Wnt1	15	98789857	98793837	+	Wnt1	ENSMUSG00000022997	wingless-type MMTV integration site family, member 1 [Source:MGI Symbol;Acc:MGI:98953]	5.57E-05	0.036151834	6.911044121	-6.173482895	-5.591687202	-3.424017668	-0.915614545	-5.882585049	-2.169816017
F630040K05Rik	17	45734506	45788594	+	F630040K05Rik	ENSMUSG00000097727	RIKEN cDNA F630040K05 gene [Source:MGI Symbol;Acc:MGI:4437734]	6.19E-05	0.039397426	3.912592173	-4.863126755	-3.433333397	-2.850626707	0.803453863	-4.148230076	-1.023586392
2700046A07Rik	18	62751674	62756347	-	2700046A07Rik	ENSMUSG00000041789	RIKEN cDNA 2700046A07 gene [Source:MGI Symbol;Acc:MGI:1919803]	3.60E-05	0.026402535	2.614929199	-2.616226673	-1.406399131	-0.362718761	1.290734768	-2.011312962	0.464008003
Apcdd1	18	62922231	62961179	+	Apcdd1	ENSMUSG00000071847	adenomatosis polyposis coli down-regulated 1 [Source:MGI Symbol;Acc:MGI:3513977]	2.75E-07	5.46E-04	1.991810799	0.523753583	0.501934588	1.478072405	3.101952791	0.512844086	2.290012598
Rax	18	65928277	65939787	-	Rax	ENSMUSG00000024518	retina and anterior neural fold homeobox [Source:MGI Symbol;Acc:MGI:109632]	2.75E-09	7.73E-06	2.167526722	-2.412290573	-2.415456772	-0.329401433	-0.154422089	-2.413873672	-0.241911769
Raxos1	18	65937538	65940447	+	Raxos1	ENSMUSG00000097907	retina and anterior neural fold homeobox, opposite strand 1 [Source:MGI Symbol;Acc:MGI:3583306]	9.80E-07	0.001573454	2.206307173	-2.420090437	-1.953771591	-0.063636318	0.100812294	-2.186931133	0.018587988
Aldh1a1	19	20492715	20643465	+	Aldh1a1	ENSMUSG00000053279	aldehyde dehydrogenase family 1, subfamily A1 [Source:MGI Symbol;Acc:MGI:1353450]	2.97E-06	0.003711606	3.061804295	-3.615934134	-2.586678982	-1.204885125	0.674355686	-3.101306438	-0.26526472
