## Supplementary Table 4 for "SMCHD1 has separable roles in chromatin architecture and gene silencing that could be targeted in disease"

Probe	Chromosome	Start	End	Probe Strand	ID	Description	FDR (MD1 Seqmonk EdgeR)	MD1 merged reps	WT merged reps	MD1 female rep1 (pool 2)	MD1 male rep2 (pool 3)	MD1 male rep3 (pool 4)	MD1 female rep4 (pool 10)	WT male rep1 (pool 5)	WT male rep2 (pool 6)	WT male rep7 (pool 3)	WT female rep4 (pool 11)	WT female rep5 (pool 12)	WT female rep6 (pool 13)
Apoa2	1	171225054	171226379	+	ENSMUSG00000005681	apolipoprotein A-II [Source:MGI Symbol;Acc:MGI:88050]	2.14E-04	-1.5223501	-4.61592	0.87971103	-4.007217	-2.7479296	-0.21396454	-3.9034238	-5.1136127	-5.2786922	-4.8734612	-4.0897803	-4.4365497
Erv3	2	131853678	131859747	-	ENSMUSG00000037482	endogenous retroviral sequence 3 [Source:MGI Symbol;Acc:MGI:1919245]	5.47E-04	-1.637208	-4.590586	1.3462787	-4.007217	-2.5959265	-1.291967	-3.9034238	-5.1136127	-5.2786922	-4.8734612	-4.0897803	-4.284547
Postn	3	54361109	54391034	+			0.020722937	3.9846401	2.7879875	5.011241	2.0516772	2.1045132	6.771128	1.9764998	2.5059965	3.3890107	2.71317	2.7204344	3.4228125
Fgb	3	83042247	83049803	-			0.008656663	-1.9447093	-4.423919	1.4382014	-4.007217	-2.7479296	-2.4618921	-3.9034238	-5.1136127	-5.2786922	-3.721458	-4.0897803	-4.4365497
Pde4b	4	102087543	102607259	+	ENSMUSG00000028525	phosphodiesterase 4B, cAMP specific [Source:MGI Symbol;Acc:MGI:99557]	0.03938663	3.3190336	2.2391293	3.2632582	2.3147113	1.9276354	5.7705293	2.7404325	2.5059965	2.2396328	1.6004701	2.3290095	2.019234
Crlf2	5	109554711	109558993	-			0.009173858	1.840611	0.4667337	2.1317744	0.46671453	1.7260015	3.0379539	0.15546988	0.59297967	0.2308626	0.2785419	0.9202041	0.6223439
Upk3b	5	136038496	136045303	+			0.003975693	-1.1369706	-4.0837574	-0.20120893	-4.007217	-2.7479296	2.4084728	-3.9034238	-4.9616094	-5.1266894	-4.8734612	-2.937777	-2.6995842
Flt1	5	147561604	147726011	-	ENSMUSG00000029648	FMS-like tyrosine kinase 1 [Source:MGI Symbol;Acc:MGI:95558]	0.028499024	5.58319	4.6062436	5.7725434	4.5499277	4.652001	7.358287	4.7404323	4.756067	4.6677265	4.4026628	4.6546803	4.415893
Cav1	6	17306335	17341452	+	ENSMUSG00000007655	caveolin 1, caveolae protein [Source:MGI Symbol;Acc:MGI:102709]	0.031539593	3.3353877	2.2817988	3.2172925	2.5710511	2.4040735	5.1491327	2.55236	2.1982622	2.1117153	2.2210565	2.3841512	2.223248
A2m	6	121636173	121679237	+			0.03877871	3.3038642	2.1652143	3.6336267	1.8727069	2.4915361	5.217588	2.8335419	2.2672095	2.1400971	1.5823226	1.9448662	2.223248
Bhlhe41	6	145858243	145865558	-	ENSMUSG00000030256	basic helix-loop-helix family, member e41 [Source:MGI Symbol;Acc:MGI:1930704]	0.02364294	2.8686447	0.79559296	2.734976	0.8452261	1.7260015	6.168375	3.0559342	0.36031893	-0.17249303	-0.07760198	0.7626628	0.8447363
Vmn1r90	7	14530654	14623066	-			9.67E-20	2.167871	-2.5085557	2.8194506	0.7886427	2.8959265	2.1674645	-3.9034238	-2.3766468	-2.3193345	-1.5515332	-2.937777	-1.9626186
Slc7a9	7	35449037	35466036	+			0.031331792	-2.5149484	-4.590586	-0.99475807	-2.8552134	-2.7479296	-3.4618921	-3.9034238	-5.1136127	-5.2786922	-4.721458	-4.0897803	-4.4365497
Ndn	7	62348277	62349928	+			2.14E-04	6.848993	6.1916084	7.10748	6.6839457	7.1438537	6.460693	6.221559	6.0718136	6.3661656	6.2225213	5.9870353	6.2805552
Mkrn3	7	62417593	62420139	-	ENSMUSG00000070527	makorin, ring finger protein, 3 [Source:MGI Symbol;Acc:MGI:2181178]	2.70E-06	4.1885133	3.18759	4.2657695	4.1220665	4.2620544	4.104162	3.1065605	3.1982622	3.1306984	3.0334294	3.0956461	3.5609434
Peg12	7	62461871	62464510	-	ENSMUSG00000070526	paternally expressed 12 [Source:MGI Symbol;Acc:MGI:1351637]	1.72E-04	6.2118134	5.524793	6.491205	6.1134534	6.3984265	5.84417	5.2874985	5.5843205	5.5198693	5.412968	5.80369	5.540412
Mt2	8	94172618	94173567	+			0.015403365	4.945778	3.7959251	4.4559035	3.5198257	3.7260013	8.081382	4.0559344	3.756067	3.1952388	3.8597424	4.286225	3.622344
Mt1	8	94179089	94180325	+			0.013083633	5.071379	3.951295	4.557783	3.6993754	3.7260013	8.302357	4.118944	4.0607586	3.520769	3.911537	4.122919	3.9728413
Mlkl	8	111311797	111338177	-	ENSMUSG00000012519	mixed lineage kinase domain-like [Source:MGI Symbol;Acc:MGI:1921818]	0.028536199	-2.2999558	-4.590586	-1.4422171	-4.007217	-2.7479296	-1.0024604	-3.9034238	-4.9616094	-5.2786922	-4.8734612	-4.0897803	-4.4365497
Hsd17b2	8	117701946	117759029	+			0.044387173	-2.414814	-4.61592	-0.44221705	-4.007217	-2.7479296	-2.4618921	-3.9034238	-5.1136127	-5.2786922	-4.8734612	-4.0897803	-4.4365497
Apoa1	9	46228580	46230466	+	ENSMUSG00000032083	apolipoprotein A-I [Source:MGI Symbol;Acc:MGI:88049]	0.015403365	0.17311192	-1.6863284	3.7167366	-2.270251	-2.5959265	1.8418887	-1.4294926	-2.1542542	-1.6672575	0.18543246	-3.937777	-1.1146216
Apoa4	9	46240696	46243459	+	ENSMUSG00000032080	apolipoprotein A-IV [Source:MGI Symbol;Acc:MGI:88051]	0.041656353	-0.48971713	-3.5945141	3.273277	-3.8552136	-2.7479296	1.3709979	-2.1664581	-5.1136127	-5.2786922	-0.63399535	-3.937777	-4.4365497
Gm10680	9	46242621	46243529	-	ENSMUSG00000074373	predicted gene 10680 [Source:MGI Symbol;Acc:MGI:3704335]	0.011830599	-0.9067085	-3.9306934	2.2682762	-3.8552136	-2.7479296	0.70803297	-2.7514205	-5.1136127	-5.2786922	-1.9141033	-4.0897803	-4.4365497
BC021785	10	39958061	39986646	-	ENSMUSG00000038528	major facilitator superfamily domain containing 4B5 [Source:MGI Symbol;Acc:MGI:2446139]	0.02331753	-1.8647224	-4.398586	-1.201209	-1.0478586	-2.7479296	-2.4618921	-3.9034238	-5.1136127	-4.1266894	-4.8734612	-4.0897803	-4.284547
P4ha1	10	59323296	59373304	+	ENSMUSG00000019916	procollagen-proline, 2-oxoglutarate 4- dioxygenase (proline 4-hydroxylase), alpha 1 polypeptide [Source:MGI Symbol;Acc:MGI:97463]	0.046720915	7.444831	6.3978276	7.5353227	6.2637277	6.6424785	9.337794	7.2351327	6.3016605	6.121238	6.120892	6.1377025	6.4703407
Prf1	10	61297836	61304263	+			0.04237575	-2.3687077	-4.61592	-0.57972056	-1.5332855	-2.7479296	-4.613895	-3.9034238	-5.1136127	-5.2786922	-4.8734612	-4.0897803	-4.4365497
Hkdc1	10	62383137	62422491	-	ENSMUSG00000020080	hexokinase domain containing 1 [Source:MGI Symbol;Acc:MGI:2384910]	1.30E-04	-0.37587503	-3.065197	0.14274544	-1.0478586	0.40407336	-1.0024604	-2.7514205	-3.3766468	-2.3193345	-2.7214582	-3.937777	-3.2845466
Dcn	10	97479500	97518162	+			0.036535043	1.4508117	0.31627655	1.968716	0.66834843	-0.59592664	3.7621095	0.24857938	0.1258536	-0.082295224	0.44846687	0.23214802	0.9249067
Nxph4	10	127525473	127534559	-	ENSMUSG00000040258	neurexophilin 4 [Source:MGI Symbol;Acc:MGI:1336197]	0.015403365	2.8659115	0.8857916	3.2931082	0.53710395	1.1045132	6.528921	3.0940692	0.24784423	0.6546703	0.8331307	-0.47834527	0.9633809
Tac2	10	127724478	127731767	+			0.015403365	-1.4928706	-4.231919	-1.0942938	-4.007217	-2.7479296	1.877958	-2.7514205	-5.1136127	-5.2786922	-3.721458	-4.0897803	-4.4365497
Stc2	11	31357307	31370074	-	ENSMUSG00000020303	stanniocalcin 2 [Source:MGI Symbol;Acc:MGI:1316731]	0.04171062	4.8897734	3.2476988	5.5730715	2.859032	3.7791128	7.347876	5.075128	3.1044803	2.884538	2.2210565	3.0509079	3.1500816
Hand1	11	57828705	57832818	-	ENSMUSG00000037335	heart and neural crest derivatives expressed 1 [Source:MGI Symbol;Acc:MGI:103577]	3.23E-05	-1.2197722	-4.590586	-0.20120893	-4.007217	-2.7479296	2.0772667	-3.9034238	-4.9616094	-5.2786922	-4.8734612	-4.0897803	-4.4365497
Gm53	11	96251105	96264868	+	ENSMUSG00000078706	predicted gene 53 [Source:MGI Symbol;Acc:MGI:2684899]	1.86E-08	2.132174	0.20872004	2.2881758	2.2322493	2.4040735	1.604197	0.5705074	0.20831579	0.5171668	0.6708593	-0.13042197	-0.584107
Hoxb8	11	96281905	96285325	+			0.031539593	-2.2305725	-4.590586	-1.4422171	-3.8552136	-2.7479296	-0.8769296	-3.7514207	-5.1136127	-5.2786922	-4.8734612	-4.0897803	-4.4365497
Hoxb7	11	96284257	96290336	+			0.015231272	-2.126813	-4.590586	-0.9016487	-3.8552136	-2.7479296	-1.0024604	-3.7514207	-5.1136127	-5.2786922	-4.8734612	-4.0897803	-4.4365497
Hoxb3os	11	96345481	96354691	-			0.007154776	-2.2740798	-4.61592	-1.7317238	-4.007217	-2.5959265	-0.76145244	-3.9034238	-5.1136127	-5.2786922	-4.8734612	-4.0897803	-4.4365497
Apob	12	7977648	8016835	+	ENSMUSG00000020609	apolipoprotein B [Source:MGI Symbol;Acc:MGI:88052]	0.044387173	0.30451888	-1.7999659	5.2607427	-2.8552134	-2.7479296	1.5604756	-0.5814957	-2.9616094	-2.8047614	1.1854324	-2.3528144	-3.2845466
1700030C10Rik	12	20814257	20815727	-	ENSMUSG00000091071	RIKEN cDNA 1700030C10 gene [Source:MGI Symbol;Acc:MGI:1916763]	5.97E-05	-1.0229684	-3.8985856	-1.201209	-0.5332855	-1.5959266	-0.76145244	-3.9034238	-5.1136127	-3.1266892	-2.7214582	-4.0897803	-4.4365497
Tmem90a	12	84677278	84698807	-			0.015231272	-2.1815925	-4.590586	-2.0942938	-4.007217	-2.7479296	0.12307042	-3.9034238	-4.9616094	-5.2786922	-4.8734612	-4.0897803	-4.4365497
Prl8a2	13	27345683	27354216	+			4.80E-05	-1.0361279	-4.423919	1.2480984	-4.007217	-1.010964	-0.3744293	-3.9034238	-3.9616094	-5.2786922	-4.8734612	-4.0897803	-4.4365497
Esm1	13	113209659	113218098	+	ENSMUSG00000042379	endothelial cell-specific molecule 1 [Source:MGI Symbol;Acc:MGI:1918940]	0.020722937	2.2813249	1.0692168	1.9931691	1.7594963	1.310964	4.06167	1.0034667	1.1469152	0.8733106	1.2785419	1.1496859	0.9633809
Gzmd	14	56129556	56132608	-	ENSMUSG00000059256	granzyme D [Source:MGI Symbol;Acc:MGI:109255]	0.034762822	-2.5791235	-4.61592	1.0525477	-4.007217	-2.7479296	-4.613895	-3.9034238	-5.1136127	-5.2786922	-4.8734612	-4.0897803	-4.4365497
Gzmg	14	56156582	56159579	-	ENSMUSG00000040284	granzyme G [Source:MGI Symbol;Acc:MGI:109253]	0.028536199	-2.5405414	-4.61592	1.2068758	-4.007217	-2.7479296	-4.613895	-3.9034238	-5.1136127	-5.2786922	-4.8734612	-4.0897803	-4.4365497
Gm2895	15	66969323	67013039	+	ENSMUSG00000091412	predicted gene 2895 [Source:MGI Symbol;Acc:MGI:3781073]	0.04766096	-0.8588257	-2.955972	-0.57972056	-4.007217	-1.5959266	2.7475612	-1.1664581	-3.9616094	-2.3193345	-1.9141033	-4.0897803	-4.284547
Csf2rb2	15	78282517	78305603	-			4.15E-04	-0.061002433	-2.2689292	-0.25779244	-2.270251	-2.7479296	5.0319633	-2.7514205	-1.3766468	-3.1266892	-3.1364958	-0.9377769	-2.2845466
Csf2rb	15	78325990	78351000	+			2.84E-04	1.8262142	-0.21662128	1.8665357	-0.8552136	0.21142836	6.0821066	-1.4294926	0.16767386	-0.31933445	-0.47353062	0.64718556	0.10777068
Soat2	15	102150526	102163474	+			4.17E-04	-1.2687252	-4.398586	-0.25779244	-4.007217	-1.5959266	0.7860354	-3.9034238	-5.1136127	-5.2786922	-3.721458	-3.937777	-4.4365497
Tmem45a	16	56805161	56886166	-	ENSMUSG00000022754	transmembrane protein 45a [Source:MGI Symbol;Acc:MGI:1913122]	0.020722937	2.0910149	0.69864744	2.2980237	1.1447865	0.863505	4.057744	0.4185043	0.8197505	0.8733106	1.4078249	-0.13042197	0.8029161
Rgs11	17	26202951	26211324	+	ENSMUSG00000024186	regulator of G-protein signaling 11 [Source:MGI Symbol;Acc:MGI:1354739]	0.03188262	2.2884011	1.2101296	2.8194506	1.7297488	0.21142836	4.3929763	1.6061313	0.79327834	1.2131606	1.0858967	1.232148	1.3301631
Hspa1b	17	34956436	34959238	-	ENSMUSG00000090877	heat shock protein 1B [Source:MGI Symbol;Acc:MGI:99517]	0.002931153	0.7117368	-0.08886943	-0.04366772	-0.8552136	-2.7479296	6.493758	0.15546988	-0.96160924	0.2308626	-0.02101842	0.64718556	-0.584107
Hspa1a	17	34969199	34972154	-			0.001513815	0.007381201	-1.7006975	-1.201209	-1.8552135	-2.7479296	5.833877	-0.75142056	-1.9616094	-1.9567645	-0.63399535	-0.6158488	-4.284547
Gm20481	17	34969912	34972136	+	ENSMUSG00000092609	predicted gene 20481 [Source:MGI Symbol;Acc:MGI:5141946]	0.013083633	-1.1061547	-3.073942	-3.3166862	-2.8552134	-2.7479296	4.49521	-3.7514207	-2.9616094	-4.1266894	-1.5515332	-1.6158487	-4.4365497
1600014C23Rik	17	45732864	45733844	-	ENSMUSG00000094690	RIKEN cDNA 1600014C23 gene [Source:MGI Symbol;Acc:MGI:1919490]	0.003624164	-1.7740798	-4.423919	-1.201209	-2.8552134	-2.7479296	-0.29196703	-3.9034238	-3.9616094	-5.2786922	-4.8734612	-4.0897803	-4.4365497
Guca1b	17	47385393	47392967	+	ENSMUSG00000023979	guanylate cyclase activator 1B [Source:MGI Symbol;Acc:MGI:1194489]	0.035321992	-4.105674	-1.9424833	-5.053652	-4.007217	-2.7479296	-4.613895	-3.9034238	-0.20672166	-1.4262496	-4.8734612	-0.76785195	-0.47719175
Smchd1	17	71344489	71475343	-	ENSMUSG00000024054	SMC hinge domain containing 1 [Source:MGI Symbol;Acc:MGI:1921605]	4.65E-20	5.570937	7.389492	5.1509194	6.0799513	5.3984265	5.654452	7.4851913	7.299604	7.3641615	7.436836	7.427452	7.3237085
Ttr	18	20665250	20674324	+			0.003122378	-0.8849607	-3.967759	2.1536338	-4.007217	-2.7479296	1.0616698	-3.9034238	-5.1136127	-4.1266894	-2.1364958	-4.0897803	-4.4365497
Pcdhac1	18	36930285	37187657	+			0.003122378	3.2901092	2.118924	3.2068758	3.1220665	3.1589608	3.6725345	2.55236	1.6822469	2.1770914	2.729753	1.6471854	1.9249067
Pcdhb2	18	37294840	37297613	+			3.28E-06	1.5932035	-0.82289976	2.4382012	1.4301888	2.2114284	0.29299545	-1.7514206	-1.0547186	-1.0392265	0.085896745	-0.47834527	-0.6995842
Pcdhb10	18	37411674	37414514	+			0.028499024	-0.12094101	-2.9096918	0.62191325	0.14478643	-0.59592664	-0.6545371	-3.9034238	-4.9616094	-1.5417268	-1.2620264	-4.0897803	-1.6995841
Pcdhb11	18	37421418	37425032	+			1.46E-27	3.0364647	-0.58077425	2.9870944	2.859032	3.4040732	2.89566	-0.050980967	-1.1542542	-1.5417268	-0.07760198	-0.76785195	0.10777068
Pcdhb12	18	37435621	37438654	+	ENSMUSG00000043458	protocadherin beta 12 [Source:MGI Symbol;Acc:MGI:2136747]	9.70E-04	-0.36414477	-3.1597042	0.49066874	0.46671453	-2.5959265	0.18196416	-2.7514205	-5.1136127	-5.1266894	-2.1364958	-2.3528144	-1.4771917
Pcdhb13	18	37442517	37446209	+			8.28E-05	0.009657145	-2.0115426	0.30780464	0.46671453	-0.2739985	-0.4618921	-1.7514206	-2.1542542	-2.1266892	-2.1364958	-1.9377768	-1.9626186
Pcdhb14	18	37447657	37451094	+			0.001029902	0.8917641	-1.0340309	1.6219132	0.7886427	0.57399845	0.5825021	-0.75142056	-2.9616094	-0.5417268	-0.63399535	-0.6158488	-0.6995842
Pcdhb16	18	37477768	37483035	+			1.38E-06	2.584069	0.5356067	2.8797112	2.899674	2.4040735	2.1528177	-0.42949256	0.03839073	0.19523868	1.3009098	0.869578	1.2390153
Pcdhb18	18	37489465	37494503	+			3.41E-04	1.7553672	0.20841455	2.0983515	1.7886426	1.310964	1.8235102	-0.29198903	0.08278494	0.002593745	0.97898155	-0.23733716	0.7154534
Pcdhb19	18	37496997	37504127	+			1.32E-06	2.600164	0.8591091	2.9057064	3.0989828	2.4484675	1.9474988	0.83354187	0.16767386	0.93939984	1.5264693	0.7626628	0.9249067
Pcdhb20	18	37504264	37507658	+			0.015403365	1.9815384	0.42631492	2.3078046	2.35424	1.4040734	1.860036	0.33604217	-0.00741289	0.545736	1.5264693	-0.76785195	0.9249067
Pcdhb21	18	37513652	37518313	+			0.03188262	2.3170843	1.0081666	3.0927048	2.802998	2.310964	1.0616698	1.1065603	0.36031893	0.3651637	1.7703949	1.2716764	1.174885
Pcdhb22	18	37518353	37521419	+			4.44E-11	3.6760035	1.6778377	4.1911087	3.604218	3.847017	3.0616698	1.1554699	1.3051773	1.6934896	2.3765738	1.5540762	1.9822398
Spink3	18	43728069	43737237	-			0.044387173	-2.414814	-4.61592	-0.44221705	-4.007217	-2.7479296	-2.4618921	-3.9034238	-5.1136127	-5.2786922	-4.8734612	-4.0897803	-4.4365497
Fmr1nb	X	68761839	68804567	+	ENSMUSG00000062170	Fmr1 neighbor [Source:MGI Symbol;Acc:MGI:2672032]	0.003122378	-1.9973512	-4.590586	-1.7317238	-4.007217	-0.59592664	-1.6545371	-3.9034238	-4.9616094	-5.2786922	-4.8734612	-4.0897803	-4.4365497
Nxf7	X	135579555	135598777	-	ENSMUSG00000031410	nuclear RNA export factor 7 [Source:MGI Symbol;Acc:MGI:2159343]	0.028932258	-2.2740798	-4.61592	-1.201209	-4.007217	-2.7479296	-1.139964	-3.9034238	-5.1136127	-5.2786922	-4.8734612	-4.0897803	-4.4365497
Cldn2	X	139800828	139811386	+	ENSMUSG00000047230	claudin 2 [Source:MGI Symbol;Acc:MGI:1276110]	5.80E-05	-0.7855638	-3.7250903	0.18581414	-1.8552135	-1.010964	-0.4618921	-3.9034238	-3.9616094	-3.1266892	-4.721458	-3.937777	-2.6995842
S100g	X	162961992	162964599	-	ENSMUSG00000040808	S100 calcium binding protein G [Source:MGI Symbol;Acc:MGI:104528]	0.02898897	-1.4909673	-4.203598	1.3462787	-4.007217	-2.7479296	-0.5550015	-3.9034238	-5.1136127	-5.2786922	-2.39953	-4.0897803	-4.4365497
